# RNAi-based screen for pigmentation in *Drosophila melanogaster* reveals regulators of brain dopamine and sleep

**DOI:** 10.1101/2023.07.20.549932

**Authors:** Samantha L Deal, Danqing Bei, Shelley B Gibson, Harim Delgado-Seo, Yoko Fujita, Kyla Wilwayco, Elaine S Seto, Amita Sehgal, Shinya Yamamoto

## Abstract

The dopaminergic system has been extensively studied for its role in behavior and neurological diseases. Despite this, we still know little about how dopamine levels are regulated *in vivo*. To identify regulators of dopamine, we utilized *Drosophila melanogaster* cuticle pigmentation as a readout, where dopamine is used as a precursor to melanin. We started by measuring dopamine from known pigmentation mutants (e.g. *tan*, *ebony*, *black*) and then performed an RNAi-based screen to identify new regulators. We found 153 hits, which were enriched for developmental signaling pathways and mitochondria-associated proteins. From 35 prioritized candidates, 11 had an effect on head dopamine levels. Effects on brain dopamine were mild even when the rate-limiting synthesis enzyme *Tyrosine hydroxylase (TH)* was knocked down, suggesting changes in dopamine levels are tightly regulated in the nervous system. We pursued two of our hits that reduced brain dopamine levels, *clueless* and *mask*. Further examination suggests that *mask* regulates transcription of *TH* and affects dopamine-dependent sleep patterns. In summary, by studying genes that affect cuticle pigmentation, we were able to identify genes that affect dopamine metabolism as well as a novel regulator of behavior.
