## Supplementary material for "RNAi-based screen for pigmentation in *Drosophila melanogaster* reveals regulators of brain dopamine and sleep": Table S5

### Sheet: Sheet1
REAGENT or RESOURCE	SOURCE	IDENTIFIER
18w RNAi - 8896R-2	NIG-Fly	NIG 8896R-2
18w RNAi - 8896R-3	NIG-Fly	NIG 8896R-3
18w RNAi - HM05241	BDSC	RRID:BDSC_30498
Achl RNAi - 17386R-1	NIG-Fly	NIG 17386R-1
Achl RNAi - 17386R-2	NIG-Fly	NIG 17386R-2
Achl RNAi - JF01976	BDSC	RRID:BDSC_25956
Adhr RNAi - 3484R-2	NIG-Fly	NIG 3484R-2
Adhr RNAi - 3484R-3	NIG-Fly	NIG 3484R-3
Amun RNAi - 2446-1R-2	NIG-Fly	NIG 2446-1R-2
Amun RNAi - 2446-1R-3	NIG-Fly	NIG 2446-1R-3
Amun RNAi - GLC01428	BDSC	RRID:BDSC_43241
aos RNAi - JF03020	BDSC	RRID:BDSC_28383
AP-1mu RNAi - 9388R-2	NIG-Fly	NIG 9388R-2
AP-1mu RNAi - 9388R-6	NIG-Fly	NIG 9388R-6
AP-1mu RNAi - JF02685	BDSC	RRID:BDSC_27534
AP-1muCR70386-KO-kG4	BDSC	RRID:BDSC_97312
AP-1sigma RNAi - 5864R-2	NIG-Fly	NIG 5864R-2
AP-1sigma RNAi - 5864R-3	NIG-Fly	NIG 5864R-3
AP-1sigma RNAi - HMS02143	BDSC	RRID:BDSC_40895
Arc2 RNAi - 13941R-1	NIG-Fly	NIG 13941R-1
Arc2 RNAi - 13941R-3	NIG-Fly	NIG 13941R-3
Atac3 RNAi - 6994R-1	NIG-Fly	NIG 6994R-1
Atac3 RNAi - 6994R-2	NIG-Fly	NIG 6994R-2
Atac3 RNAi - JF01538	BDSC	RRID:BDSC_31086
Atac3 RNAi - JF01631	BDSC	RRID:BDSC_31154
atos RNAi - 9005R-1	NIG-Fly	NIG 9005R-1
atos RNAi - 9005R-2	NIG-Fly	NIG 9005R-2
atos RNAi - HMS00234	BDSC	RRID:BDSC_33362
ATP7 RNAi - GD3322	VDRC	VDRC v8315
ATP7 RNAi - JF01534	BDSC	RRID:BDSC_31083
ATP7CR01597-TG4.1	BDSC	RRID:BDSC_86461
Atu RNAi - 1433R-1	NIG-Fly	NIG 1433R-1
Atu RNAi - 1433R-2	NIG-Fly	NIG 1433R-2
bab2 RNAi - GLV21085	BDSC	RRID:BDSC_35720
BCAS2 RNAi - HMJ22596	BDSC	RRID:BDSC_60379
Bcat RNAi - 1673R-2	NIG-Fly	NIG 1673R-2
Bcat RNAi - 1673R-4	NIG-Fly	NIG 1673R-4
Bcat RNAi - HMS01832	BDSC	RRID:BDSC_38363
B-H2 RNAi - HMS00048	BDSC	RRID:BDSC_33647
bib RNAi - JF02771	BDSC	RRID:BDSC_27691
blackMI10547-TG4.0	BDSC	RRID:BDSC_76724
bma RNAi - HMJ03136	BDSC	RRID:BDSC_50912
BomS1 RNAi - HMS02431	BDSC	RRID:BDSC_42599
botv RNAi - HMJ23036	BDSC	RRID:BDSC_61257
brp RNAi - 12933R-1	NIG-Fly	NIG 12933R-1
brp RNAi - 12933R-3	NIG-Fly	NIG 12933R-3
brp RNAi - JF01932	BDSC	RRID:BDSC_25891
Bsg RNAi - 31605R-3	NIG-Fly	NIG 31605R-3
Bsg RNAi - GD15718	VDRC	VDRC v43306
Bsg RNAi - HMC03195	BDSC	RRID:BDSC_52110
BsgMI09180-TG4.1	Lee et al., 2018
btsz RNAi - HMS02146	BDSC	RRID:BDSC_40898
bur RNAi - 9242R-1	NIG-Fly	NIG 9242R-1
bur RNAi - 9242R-3	NIG-Fly	NIG 9242R-3
bur RNAi - HMS01234	BDSC	RRID:BDSC_34889
bur RNAi - JF01503	BDSC	RRID:BDSC_31055
Bx RNAi - 6500R-2	NIG-Fly	NIG 6500R-2
Bx RNAi - 6500R-3	NIG-Fly	NIG 6500R-3
Bx RNAi - GL00484	BDSC	RRID:BDSC_35637
Bx RNAi - JF03390	BDSC	RRID:BDSC_29454
BxCR00363-TG4.2	BDSC	RRID:BDSC_78899
byn RNAi - HMJ03127	BDSC	RRID:BDSC_50906
Cad74A RNAi - JF02635	BDSC	RRID:BDSC_27485
Cad89D RNAi - 14900R-3	NIG-Fly	NIG 14900R-3
Cad89D RNAi - JF02056	BDSC	RRID:BDSC_26287
CAH13 RNAi - 12309R-2	NIG-Fly	NIG 12309R-2
CAH13 RNAi - 12309R-3	NIG-Fly	NIG 12309R-3
CCAP RNAi - HMJ23953	BDSC	RRID:BDSC_62470
cdi RNAi - 6027R-2	NIG-Fly	NIG 6027R-2
cdi RNAi - JF03006	BDSC	RRID:BDSC_28369
CG10013 RNAi - 10013R-1	NIG-Fly	NIG 10013R-1
CG10013 RNAi - 10013R-3	NIG-Fly	NIG 10013R-3
CG10139 RNAi - 10139R-2	NIG-Fly	NIG 10139R-2
CG10139 RNAi - 10139R-3	NIG-Fly	NIG 10139R-3
CG10395 RNAi - GLC01450	BDSC	RRID:BDSC_43261
CG10492 RNAi - 10492R-3	NIG-Fly	NIG 10492R-3
CG10492 RNAi - 10492R-4	NIG-Fly	NIG 10492R-4
CG10616 RNAi - 10616R-1	NIG-Fly	NIG 10616R-1
CG10616 RNAi - 10616R-3	NIG-Fly	NIG 10616R-3
CG10616 RNAi - HMC02359	BDSC	RRID:BDSC_44474
CG11588 RNAi - 11588R-1	NIG-Fly	NIG 11588R-1
CG11588 RNAi - 11588R-2	NIG-Fly	NIG 11588R-2
CG11837 RNAi - 11837R-1	NIG-Fly	NIG 11837R-1
CG12010 RNAi - 12010R-1	NIG-Fly	NIG 12010R-1
CG12010 RNAi - 12010R-3	NIG-Fly	NIG 12010R-3
CG12123 RNAi - 12123R-2	NIG-Fly	NIG 12123R-2
CG12123 RNAi - 12123R-4	NIG-Fly	NIG 12123R-4
CG12581 RNAi - 12581R-1	NIG-Fly	NIG 12581R-1
CG12581 RNAi - 12581R-2	NIG-Fly	NIG 12581R-2
CG12640 RNAi - HMJ21621	BDSC	RRID:BDSC_52952
CG12971 RNAi - 12971R-2	NIG-Fly	NIG 12971R-2
CG12971 RNAi - 12971R-3	NIG-Fly	NIG 12971R-3
CG1324 RNAi - 1324R-1	NIG-Fly	NIG 1324R-1
CG1324 RNAi - 1324R-4	NIG-Fly	NIG 1324R-4
CG13924 RNAi - HMJ21735	BDSC	RRID:BDSC_53013
CG14011 RNAi - HMJ21397	BDSC	RRID:BDSC_53993
CG14013 RNAi - HMJ21685	BDSC	N/A
CG14054 RNAi - 14054R-1	NIG-Fly	NIG 14054R-1
CG14054 RNAi - 14054R-3	NIG-Fly	NIG 14054R-3
CG14151 RNAi - HMJ22611	BDSC	RRID:BDSC_60391
CG14174 RNAi - 14174R-1	NIG-Fly	NIG 14174R-1
CG14174 RNAi - 14174R-2	NIG-Fly	NIG 14174R-2
CG14406 RNAi - HMS02798	BDSC	RRID:BDSC_44081
CG14414 RNAi - 14414R-1	NIG-Fly	NIG 14414R-1
CG14414 RNAi - 14414R-2	NIG-Fly	NIG 14414R-2
CG14641 RNAi - 14641R-1	NIG-Fly	NIG 14641R-1
CG14641 RNAi - 14641R-2	NIG-Fly	NIG 14641R-2
CG14915 RNAi - 14915R-2	NIG-Fly	NIG 14915R-2
CG14915 RNAi - 14915R-3	NIG-Fly	NIG 14915R-3
CG15143 RNAi - 15143R-2	NIG-Fly	NIG 15143R-2
CG15143 RNAi - 15143R-3	NIG-Fly	NIG 15143R-3
CG15330 RNAi - 15330R-1	NIG-Fly	NIG 15330R-1
CG15330 RNAi - 15330R-2	NIG-Fly	NIG 15330R-2
CG15628 RNAi - 15628R-1	NIG-Fly	NIG 15628R-1
CG15628 RNAi - 15628R-4	NIG-Fly	NIG 15628R-4
CG15628 RNAi - HMS01027	BDSC	RRID:BDSC_34555
CG15650 RNAi - HMJ22721	BDSC	RRID:BDSC_60430
CG15812 RNAi - 15812R-1	NIG-Fly	NIG 15812R-1
CG15812 RNAi - 15812R-3	NIG-Fly	NIG 15812R-3
CG15812 RNAi - GLV21023	BDSC	N/A
CG15812 RNAi - JF01391	BDSC	RRID:BDSC_31607
CG15812 RNAi - JF02204	BDSC	RRID:BDSC_31914
CG1607 RNAi - 1607R-2	NIG-Fly	NIG 1607R-2
CG1607 RNAi - 1607R-3	NIG-Fly	NIG 1607R-3
CG16758 RNAi - 16758R-1	NIG-Fly	NIG 16758R-1
CG16758 RNAi - 16758R-2	NIG-Fly	NIG 16758R-2
CG16758CR00351-TG4.2	BDSC	RRID:BDSC_78896
CG17068 RNAi - 17068R-1	NIG-Fly	NIG 17068R-1
CG17068 RNAi - 17068R-4	NIG-Fly	NIG 17068R-4
CG17078 RNAi - GLC01604	BDSC	RRID:BDSC_44452
CG17508 RNAi - 17508R-2	NIG-Fly	NIG 17508R-2
CG17508 RNAi - 17508R-3	NIG-Fly	NIG 17508R-3
CG18095 RNAi - 18095R-1	NIG-Fly	NIG 18095R-1
CG18095 RNAi - 18095R-3	NIG-Fly	NIG 18095R-3
CG18095 RNAi - HMS01705	BDSC	RRID:BDSC_38521
CG18417 RNAi - 18417R-1	NIG-Fly	NIG 18417R-1
CG18417 RNAi - 18417R-3	NIG-Fly	NIG 18417R-3
CG2145 RNAi - HMJ23623	BDSC	RRID:BDSC_61997
CG2246 RNAi - 2246R-1	NIG-Fly	NIG 2246R-1
CG2246 RNAi - 2246R-2	NIG-Fly	NIG 2246R-2
CG2246 RNAi - HMS02259	BDSC	RRID:BDSC_41694
CG2258 RNAi - 2258R-2	NIG-Fly	NIG 2258R-2
CG2258 RNAi - 2258R-3	NIG-Fly	NIG 2258R-3
CG2258 RNAi - GL01108	BDSC	RRID:BDSC_36850
CG30015 RNAi - HMJ30269	BDSC	RRID:BDSC_63701
CG30356 RNAi - HMS00496	BDSC	RRID:BDSC_32493
CG30356 RNAi - HMS00497	BDSC	RRID:BDSC_32494
CG31076 RNAi - 31076R-3	NIG-Fly	NIG 31076R-3
CG31076 RNAi - 31076R-4	NIG-Fly	NIG 31076R-4
CG31347 RNAi - 31347R-2	NIG-Fly	NIG 31347R-2
CG31347 RNAi - 31347R-3	NIG-Fly	NIG 31347R-3
CG31389 RNAi - 31389R-3	NIG-Fly	NIG 31389R-3
CG31678 RNAi - 17465R-1	NIG-Fly	NIG 17465R-1
CG31678 RNAi - 17465R-3	NIG-Fly	NIG 17465R-3
CG32099 RNAi - 32099R-1	NIG-Fly	NIG 32099R-1
CG32099 RNAi - 32099R-3	NIG-Fly	NIG 32099R-3
CG32301 RNAi - HMJ21904	BDSC	RRID:BDSC_57857
CG3246 RNAi - 3246R-1	NIG-Fly	NIG 3246R-1
CG3246 RNAi - 3246R-2	NIG-Fly	NIG 3246R-2
CG33108 RNAi - 5926R-2	NIG-Fly	NIG 5926R-2
CG33108 RNAi - 5926R-4	NIG-Fly	NIG 5926R-4
CG33203 RNAi - HMS02805	BDSC	RRID:BDSC_44088
CG34331 RNAi - 34331R-1	NIG-Fly	NIG 34331R-1
CG34331 RNAi - 34331R-3	NIG-Fly	NIG 34331R-3
CG34370 RNAi - 30408R-2	NIG-Fly	NIG 30408R-2
CG34370 RNAi - 30408R-3	NIG-Fly	NIG 30408R-3
CG34370 RNAi - JF03156	BDSC	RRID:BDSC_28729
CG3734 RNAi - 3734R-1	NIG-Fly	NIG 3734R-1
CG3734 RNAi - 3734R-2	NIG-Fly	NIG 3734R-2
CG42323 RNAi - HMJ23363	BDSC	RRID:BDSC_61874
CG42671 RNAi - GL01098	BDSC	RRID:BDSC_36844
CG42674 RNAi - HMS00228	BDSC	RRID:BDSC_34943
CG42674 RNAi - JF01659	BDSC	RRID:BDSC_31166
CG4328 RNAi - 4328R-2	NIG-Fly	NIG 4328R-2
CG4328 RNAi - 4328R-3	NIG-Fly	NIG 4328R-3
CG4328 RNAi - JF02314	BDSC	RRID:BDSC_27987
CG43328 RNAi - HMJ21519	BDSC	N/A
CG43689 RNAi - 15376R-1	NIG-Fly	NIG 15376R-1
CG43736 RNAi - 4571R-1	NIG-Fly	NIG 4571R-1
CG43897 RNAi - 32049R-1	NIG-Fly	NIG 32049R-1
CG43897 RNAi - 32049R-2	NIG-Fly	NIG 32049R-2
CG43897 RNAi - JF01132	BDSC	RRID:BDSC_31560
CG44837 RNAi - HMJ21758	BDSC	RRID:BDSC_53032
CG4502 RNAi - 4502R-2	NIG-Fly	NIG 4502R-2
CG4502 RNAi - GL00418	BDSC	RRID:BDSC_35489
CG46339 RNAi - HMS01636	BDSC	RRID:BDSC_37494
CG4679 RNAi - 4679R-1	NIG-Fly	NIG 4679R-1
CG4679 RNAi - 4679R-3	NIG-Fly	NIG 4679R-3
CG5214 RNAi - 5214R-2	NIG-Fly	NIG 5214R-2
CG5214 RNAi - HMC03051	BDSC	RRID:BDSC_50650
CG5516 RNAi - 5516R-1	NIG-Fly	NIG 5516R-1
CG5516 RNAi - 5516R-2	NIG-Fly	NIG 5516R-2
CG5902 RNAi - 5902R-1	NIG-Fly	NIG 5902R-1
CG5902 RNAi - 5902R-3	NIG-Fly	NIG 5902R-3
CG6225 RNAi - 6225R-2	NIG-Fly	NIG 6225R-2
CG6225 RNAi - 6225R-3	NIG-Fly	NIG 6225R-3
CG6225 RNAi - GL00499	BDSC	RRID:BDSC_36080
CG6785 RNAi - 6785R-1	NIG-Fly	NIG 6785R-1
CG6933 RNAi - 6933R-1	NIG-Fly	NIG 6933R-1
CG6933 RNAi - 6933R-2	NIG-Fly	NIG 6933R-2
CG6933 RNAi - HMJ21579	BDSC	RRID:BDSC_54842
CG7296 RNAi - 7296R-1	NIG-Fly	NIG 7296R-1
CG7296 RNAi - 7296R-2	NIG-Fly	NIG 7296R-2
CG7546 RNAi - 7546R-1	NIG-Fly	NIG 7546R-1
CG7546 RNAi - 7546R-3	NIG-Fly	NIG 7546R-3
CG7881 RNAi - 7881R-2	NIG-Fly	NIG 7881R-2
CG7881 RNAi - 7881R-3	NIG-Fly	NIG 7881R-3
CG7881 RNAi - HMC02891	BDSC	RRID:BDSC_44505
CG8026 RNAi - 8026R-1	NIG-Fly	NIG 8026R-1
CG8026 RNAi - 8026R-4	NIG-Fly	NIG 8026R-4
CG8173 RNAi - 8173R-1	NIG-Fly	NIG 8173R-1
CG8173 RNAi - 8173R-2	NIG-Fly	NIG 8173R-2
CG8173 RNAi - GL01801	BDSC	RRID:BDSC_51738
CG8173 RNAi - JF01161	BDSC	RRID:BDSC_31586
CG8483 RNAi - 8483R-1	NIG-Fly	NIG 8483R-1
CG8483 RNAi - 8483R-3	NIG-Fly	NIG 8483R-3
CG8728 RNAi - 8728R-2	NIG-Fly	NIG 8728R-2
CG8728 RNAi - HMS00561	BDSC	RRID:BDSC_34074
CG8963 RNAi - 8963R-1	NIG-Fly	NIG 8963R-1
CG8963 RNAi - 8963R-2	NIG-Fly	NIG 8963R-2
CG8963 RNAi - HM04067	BDSC	RRID:BDSC_31756
CG9040 RNAi - 9040R-1	NIG-Fly	NIG 9040R-1
CG9040 RNAi - 9040R-2	NIG-Fly	NIG 9040R-2
CG9130 RNAi - HMJ30214	BDSC	RRID:BDSC_63647
CG9133 RNAi - 9133R-1	NIG-Fly	NIG 9133R-1
CG9135 RNAi - 9135R-1	NIG-Fly	NIG 9135R-1
CG9135 RNAi - 9135R-2	NIG-Fly	NIG 9135R-2
CG9135 RNAi - JF01746	BDSC	RRID:BDSC_31238
CG9302 RNAi - GLC01717	BDSC	RRID:BDSC_50595
CG9336 RNAi - 9336R-1	NIG-Fly	NIG 9336R-1
CG9336 RNAi - 9336R-3	NIG-Fly	NIG 9336R-3
CG9336 RNAi - JF03422	BDSC	RRID:BDSC_31988
CG9646 RNAi - HMS00134	BDSC	RRID:BDSC_34819
Chmp1 RNAi - 4108R-1	NIG-Fly	NIG 4108R-1
Chmp1 RNAi - 4108R-2	NIG-Fly	NIG 4108R-2
Chmp1 RNAi - HM05117	BDSC	RRID:BDSC_28906
Chmp1 RNAi - HMS00877	BDSC	RRID:BDSC_33928
chp RNAi - JF01217	BDSC	RRID:BDSC_31276
chp RNAi - JF01447	BDSC	RRID:BDSC_31655
Chsy RNAi - HMC03343	BDSC	RRID:BDSC_51787
Cht2 RNAi - 2054R-1	NIG-Fly	NIG 2054R-1
Cht2 RNAi - 2054R-4	NIG-Fly	NIG 2054R-4
Cht2 RNAi - GLV21082	BDSC	RRID:BDSC_35717
cib RNAi - GL00590	BDSC	RRID:BDSC_36630
cib RNAi - JF02837	BDSC	RRID:BDSC_28003
ClC-c RNAi - 5284R-1	NIG-Fly	NIG 5284R-1
ClC-c RNAi - 5284R-2	NIG-Fly	NIG 5284R-2
ClC-c RNAi - JF02360	BDSC	RRID:BDSC_27034
ClC-cCR00390-TG4.1	Lee et al., 2018
clu RNAi - 8443R-1	NIG-Fly	NIG 8443R-1
clu RNAi - 8443R-2	NIG-Fly	NIG 8443R-2
clu RNAi - GD13926	VDRC	VDRC v42136
clu RNAi - KK108024	VDRC	VDRC v100709
cluGFP-G00271	BDSC	RRID:BDSC_6842
CNT2 RNAi - 8083R-2	NIG-Fly	NIG 8083R-2
CNT2 RNAi - 8083R-4	NIG-Fly	NIG 8083R-4
COX5A RNAi - 14724R-1	NIG-Fly	NIG 14724R-1
COX5A RNAi - 14724R-3	NIG-Fly	NIG 14724R-3
COX5A RNAi - JF02700	BDSC	RRID:BDSC_27548
cp309 RNAi - 18648R-1	NIG-Fly	NIG 18648R-1
cp309 RNAi - 18648R-2	NIG-Fly	NIG 18648R-2
Cpr65Eb RNAi - 8638R-1	NIG-Fly	NIG 8638R-1
Cpr65Eb RNAi - 8638R-3	NIG-Fly	NIG 8638R-3
Cpsf5 RNAi - HMS00671	BDSC	RRID:BDSC_32883
Crag RNAi - 12737R-1	NIG-Fly	NIG 12737R-1
Crag RNAi - 12737R-2	NIG-Fly	NIG 12737R-2
Crag RNAi - GLC01822	BDSC	RRID:BDSC_53261
Crag RNAi - HMS00241	BDSC	RRID:BDSC_33594
CSN1b RNAi - 3889R-2	NIG-Fly	NIG 3889R-2
CSN1b RNAi - 3889R-3	NIG-Fly	NIG 3889R-3
CSN1b RNAi - JF02612	BDSC	RRID:BDSC_27303
CSN3 RNAi - HMS00242	BDSC	RRID:BDSC_33369
ctrip RNAi - 17735R-2	NIG-Fly	NIG 17735R-2
ctrip RNAi - HMC02371	BDSC	RRID:BDSC_44481
ctrip RNAi - HMS00322	BDSC	RRID:BDSC_33435
ctripMI14762-TG4.1	BDSC	RRID:BDSC_76764
Ctrl1A RNAi - HMS02714	BDSC	RRID:BDSC_44000
Cubn RNAi - HMS03167	BDSC	RRID:BDSC_51736
Cubn RNAi - JF03118	BDSC	RRID:BDSC_28702
cv-c RNAi - 14847R-1	NIG-Fly	NIG 14847R-1
cv-c RNAi - 14847R-2	NIG-Fly	NIG 14847R-2
Cyp301a1 RNAi - 8587R-1	NIG-Fly	NIG 8587R-1
Cyp301a1 RNAi - 8587R-2	NIG-Fly	NIG 8587R-2
CysRS-m RNAi - 8257R-2	NIG-Fly	NIG 8257R-2
CysRS-m RNAi - 8257R-4	NIG-Fly	NIG 8257R-4
Dbct RNAi - 5599R-2	NIG-Fly	NIG 5599R-2
Dbct RNAi - 5599R-3	NIG-Fly	NIG 5599R-3
Dbct RNAi - HMS00663	BDSC	RRID:BDSC_32876
Ddc RNAi - 10697R-1	NIG-Fly	NIG 10697R-1
Ddc RNAi - 10697R-2	NIG-Fly	NIG 10697R-2
Ddc RNAi - JF02356	BDSC	RRID:BDSC_27030
Dgp-1 RNAi - 5729R-2	NIG-Fly	NIG 5729R-2
Dgp-1 RNAi - 5729R-3	NIG-Fly	NIG 5729R-3
Diap2 RNAi - 8293R-1	NIG-Fly	NIG 8293R-1
Diap2 RNAi - 8293R-2	NIG-Fly	NIG 8293R-2
Diap2 RNAi - HMS00085	BDSC	RRID:BDSC_34776
Dpy-30L1 RNAi - 6444R-1	NIG-Fly	NIG 6444R-1
Dpy-30L1 RNAi - 6444R-3	NIG-Fly	NIG 6444R-3
Dpy-30L1 RNAi - HMS02343	BDSC	RRID:BDSC_41946
Dscam2 RNAi - 32389R-2	NIG-Fly	NIG 32389R-2
Dscam2 RNAi - 32389R-3	NIG-Fly	NIG 32389R-3
Dscam2 RNAi - HMC03411	BDSC	RRID:BDSC_51839
Dus3 RNAi - 10463R-1	NIG-Fly	NIG 10463R-1
Dus3 RNAi - 10463R-2	NIG-Fly	NIG 10463R-2
e RNAi - 3331R-1	NIG-Fly	NIG 3331R-1
e RNAi - 3331R-3	NIG-Fly	NIG 3331R-3
e RNAi - JF03027	BDSC	RRID:BDSC_28612
E(spl)mα-BFM RNAi - 8337R-2	NIG-Fly	NIG 8337R-2
E(spl)mα-BFM RNAi - 8337R-3	NIG-Fly	NIG 8337R-3
ect RNAi - 11965R-1	NIG-Fly	NIG 11965R-1
ect RNAi - 11965R-2	NIG-Fly	NIG 11965R-2
Egfr RNAi - 10079R-1	NIG-Fly	NIG 10079R-1
Egfr RNAi - 10079R-2	NIG-Fly	NIG 10079R-2
Egfr RNAi - JF01083	BDSC	RRID:BDSC_31525
Egfr RNAi - JF01084	BDSC	RRID:BDSC_31526
Egfr RNAi - JF01368	BDSC	RRID:BDSC_25781
Egfr RNAi - JF02283	BDSC	RRID:BDSC_36770
EgfrMI02852-TG4.1	Diao et al., 2015
egg RNAi - 12196R-1	NIG-Fly	NIG 12196R-1
egg RNAi - 12196R-4	NIG-Fly	NIG 12196R-4
egg RNAi - HMS00112	BDSC	RRID:BDSC_34803
egg RNAi - HMS00443	BDSC	RRID:BDSC_32445
egg RNAi - JF01310	BDSC	RRID:BDSC_31352
Ehbp1 RNAi - JF01618	BDSC	RRID:BDSC_31143
Eip93F RNAi - 18389R-1	NIG-Fly	NIG 18389R-1
Eip93F RNAi - 18389R-2	NIG-Fly	NIG 18389R-2
ewg RNAi - 3114R-1	NIG-Fly	NIG 3114R-1
ewg RNAi - 3114R-2	NIG-Fly	NIG 3114R-2
ewg RNAi - JF01569	BDSC	RRID:BDSC_31104
ewg RNAi - JF01783	BDSC	RRID:BDSC_31225
f RNAi - 12996R-2	NIG-Fly	NIG 12996R-2
f RNAi - 12996R-3	NIG-Fly	NIG 12996R-3
f RNAi - HMS02251	BDSC	RRID:BDSC_41687
fend RNAi - 12664R-1	NIG-Fly	NIG 12664R-1
fend RNAi - 12664R-2	NIG-Fly	NIG 12664R-2
Fsn RNAi - JF01561	BDSC	RRID:BDSC_31096
Fur1 RNAi - HMS02311	BDSC	RRID:BDSC_41914
Fur1 RNAi - JF01855	BDSC	RRID:BDSC_25837
fus RNAi - HMC04208	BDSC	RRID:BDSC_55921
Gale RNAi - 12030R-2	NIG-Fly	NIG 12030R-2
Gale RNAi - 12030R-3	NIG-Fly	NIG 12030R-3
Gale RNAi - HMC02429	BDSC	RRID:BDSC_44496
Gbeta13F RNAi - 10545R-2	NIG-Fly	NIG 10545R-2
Gbeta13F RNAi - 10545R-3	NIG-Fly	NIG 10545R-3
Gbeta13F RNAi - HMS01455	BDSC	RRID:BDSC_35041
Gbeta13F RNAi - JF01609	BDSC	RRID:BDSC_31134
GckIII RNAi - 5169R-1	NIG-Fly	NIG 5169R-1
GckIII RNAi - 5169R-3	NIG-Fly	NIG 5169R-3
GckIII RNAi - GL01132	BDSC	RRID:BDSC_41596
GckIII RNAi - HM04054	BDSC	RRID:BDSC_31744
Ge-1 RNAi - HMS00340	BDSC	RRID:BDSC_32349
Gfrl RNAi - HMC03267	BDSC	N/A
gig RNAi - 6975R-2	NIG-Fly	NIG 6975R-2
gig RNAi - 6975R-8	NIG-Fly	NIG 6975R-8
gig RNAi - GL00321	BDSC	RRID:BDSC_35401
gig RNAi - HM04083	BDSC	RRID:BDSC_31770
gig RNAi - HMS01217	BDSC	RRID:BDSC_34737
GILT1 RNAi - 9796R-3	NIG-Fly	NIG 9796R-3
GILT1 RNAi - 9796R-4	NIG-Fly	NIG 9796R-4
GILT3 RNAi - 13822R-1	NIG-Fly	NIG 13822R-1
Gp150 RNAi - 5820R-2	NIG-Fly	NIG 5820R-2
Gp150 RNAi - 5820R-3	NIG-Fly	NIG 5820R-3
Gp150 RNAi - HMS00395	BDSC	N/A
GR10b RNAi - HMJ23350	BDSC	RRID:BDSC_61861
haf RNAi - 14351R-2	NIG-Fly	NIG 14351R-2
haf RNAi - 14351R-3	NIG-Fly	NIG 14351R-3
haf RNAi - HM05014	BDSC	RRID:BDSC_28528
HDAC4 RNAi - HM05035	BDSC	RRID:BDSC_28549
HDAC4 RNAi - HMS00083	BDSC	RRID:BDSC_34774
HHEX RNAi - HMJ22210	BDSC	N/A
HmgD RNAi - JF01302	BDSC	RRID:BDSC_31344
hpo RNAi - GL00046	BDSC	RRID:BDSC_35176
hpo RNAi - HMS00006	BDSC	RRID:BDSC_33614
hpo RNAi - JF02740	BDSC	RRID:BDSC_27661
Hr4 RNAi - 16902R-1	NIG-Fly	NIG 16902R-1
Hr4 RNAi - 16902R-2	NIG-Fly	NIG 16902R-2
Hr4 RNAi - HMJ21497	BDSC	RRID:BDSC_54803
Hr78 RNAi - JF03424	BDSC	RRID:BDSC_31990
Hrb98DE RNAi - 9983R-2	NIG-Fly	NIG 9983R-2
Hrb98DE RNAi - 9983R-4	NIG-Fly	NIG 9983R-4
Hrb98DE RNAi - HMS00342	BDSC	RRID:BDSC_32351
Hrb98DE RNAi - JF01249	BDSC	RRID:BDSC_31303
Hrd3 RNAi - 10221R-3	NIG-Fly	NIG 10221R-3
Hsp68 RNAi - 5436R-1	NIG-Fly	NIG 5436R-1
Hsp68 RNAi - HMC03036	BDSC	RRID:BDSC_50637
Iky RNAi - 17003R-1	NIG-Fly	NIG 17003R-1
Iky RNAi - 17003R-3	NIG-Fly	NIG 17003R-3
Impβ11 RNAi - HMC03738	BDSC	RRID:BDSC_55142
Impβ11 RNAi - HMJ22418	BDSC	RRID:BDSC_58311
Ir84a RNAi - HMJ30305	BDSC	RRID:BDSC_63995
Itpr RNAi - 1063R-1	NIG-Fly	NIG 1063R-1
Itpr RNAi - 1063R-2	NIG-Fly	NIG 1063R-2
Itpr RNAi - JF01957	BDSC	RRID:BDSC_25937
Jon99Fi RNAi - 18030R-1	NIG-Fly	NIG 18030R-1
Jon99Fi RNAi - 18030R-2	NIG-Fly	NIG 18030R-2
kat80 RNAi - 13956R-2	NIG-Fly	NIG 13956R-2
kat80 RNAi - 13956R-3	NIG-Fly	NIG 13956R-3
Khc RNAi - 7765R-1	NIG-Fly	NIG 7765R-1
Khc RNAi - 7765R-2	NIG-Fly	NIG 7765R-2
Khc RNAi - GL00330	BDSC	RRID:BDSC_35409
Khc RNAi - HMS01519	BDSC	RRID:BDSC_35770
Khc RNAi - JF01939	BDSC	RRID:BDSC_25898
kibra RNAi - HM04065	BDSC	RRID:BDSC_31755
kibra RNAi - JF03098	BDSC	RRID:BDSC_28683
l(1)G0289 RNAi - 2221R-2	NIG-Fly	NIG 2221R-2
l(1)G0289 RNAi - 2221R-3	NIG-Fly	NIG 2221R-3
l(1)G0289 RNAi - HMS00558	BDSC	RRID:BDSC_33690
l(1)G0289 RNAi - HMS00700	BDSC	RRID:BDSC_32910
LamC RNAi - 10119R-1	NIG-Fly	NIG 10119R-1
LamC RNAi - 10119R-2	NIG-Fly	NIG 10119R-2
LamC RNAi - JF01406	BDSC	RRID:BDSC_31621
larp RNAi - HMJ02239	BDSC	RRID:BDSC_42578
Larp7 RNAi - 12058R-1	NIG-Fly	NIG 12058R-1
LeuRS-m RNAi - 7479R-1	NIG-Fly	NIG 7479R-1
LeuRS-m RNAi - 7479R-3	NIG-Fly	NIG 7479R-3
Lk6 RNAi - 17342R-1	NIG-Fly	NIG 17342R-1
Lk6 RNAi - 17342R-2	NIG-Fly	NIG 17342R-2
Lk6 RNAi - GL00264	BDSC	RRID:BDSC_35352
Lk6 RNAi - JF02993	BDSC	RRID:BDSC_28357
lola RNAi - 12052R-1	NIG-Fly	NIG 12052R-1
lola RNAi - 12052R-3	NIG-Fly	NIG 12052R-3
lola RNAi - 18378R-1	NIG-Fly	NIG 18378R-1
lola RNAi - 18378R-3	NIG-Fly	NIG 18378R-3
lola RNAi - JF02254	BDSC	RRID:BDSC_26714
lolaMI04800-TG4.1	BDSC	RRID:BDSC_76663
mago RNAi - GL00378	BDSC	RRID:BDSC_35453
mago RNAi - HM05142	BDSC	RRID:BDSC_28931
mask RNAi - 6268R-2	NIG-Fly	NIG 6268R-2
mask RNAi - 6313R-2	NIG-Fly	NIG 6313R-2
mask RNAi - 6313R-3	NIG-Fly	NIG 6313R-3
mask RNAi - GD9632	VDRC	VDRC v33394
mask RNAi - HMS01045	BDSC	RRID:BDSC_34571
mask RNAi - JF01147	BDSC	RRID:BDSC_31574
mask RNAi - KK100529	VDRC	VDRC v103411
maskGFP-CC00924	BDSC	RRID:BDSC_51547
mats RNAi - HMS00475	BDSC	RRID:BDSC_34959
mats RNAi - JF03246	BDSC	RRID:BDSC_29567
mbf1 RNAi - HM05036	BDSC	RRID:BDSC_28550
mbt RNAi - GL00296	BDSC	RRID:BDSC_35381
mbt RNAi - HMS00444	BDSC	RRID:BDSC_32446
mbt RNAi - JF03311	BDSC	RRID:BDSC_29379
mei-217,mei-218 RNAi - HMJ21481	BDSC	RRID:BDSC_54038
meigo RNAi - HMS01771	BDSC	RRID:BDSC_38938
Membrin RNAi - 4780R-1	NIG-Fly	NIG 4780R-1
Membrin RNAi - 4780R-3	NIG-Fly	NIG 4780R-3
Membrin RNAi - GLC01633	BDSC	N/A
Mgat3 RNAi - 31849R-1	NIG-Fly	NIG 31849R-1
Mgat3 RNAi - HMS02735	BDSC	RRID:BDSC_44020
Mgstl RNAi - 1742R-1	NIG-Fly	NIG 1742R-1
Mgstl RNAi - 1742R-3	NIG-Fly	NIG 1742R-3
Mgtor RNAi - 8274R-2	NIG-Fly	NIG 8274R-2
Mgtor RNAi - HMS00735	BDSC	RRID:BDSC_32941
mld RNAi - JF02244	BDSC	RRID:BDSC_31952
Mo25 RNAi - 4083R-1	NIG-Fly	NIG 4083R-1
Mo25 RNAi - 4083R-4	NIG-Fly	NIG 4083R-4
mon2 RNAi - 31756R-2	NIG-Fly	NIG 31756R-2
mon2 RNAi - 31756R-3	NIG-Fly	NIG 31756R-3
Mp RNAi - 8647R-2	NIG-Fly	NIG 8647R-2
Mp RNAi - 8647R-3	NIG-Fly	NIG 8647R-3
Mp RNAi - HMJ21668	BDSC	RRID:BDSC_52981
Mp RNAi - JF02929	BDSC	RRID:BDSC_28299
Mpcp2 RNAi - 4994R-1	NIG-Fly	NIG 4994R-1
Mpcp2 RNAi - 4994R-2	NIG-Fly	NIG 4994R-2
Mpcp2 RNAi - HMC02898	BDSC	RRID:BDSC_44508
mRpL47 RNAi - 9378R-1	NIG-Fly	NIG 9378R-1
mRpL47 RNAi - 9378R-3	NIG-Fly	NIG 9378R-3
mRpL48 RNAi - 17642R-1	NIG-Fly	NIG 17642R-1
mRpL48 RNAi - 17642R-3	NIG-Fly	NIG 17642R-3
mtgo RNAi - 4668R-2	NIG-Fly	NIG 4668R-2
mtgo RNAi - 4668R-4	NIG-Fly	NIG 4668R-4
mtgoMI01789-TG4.1	BDSC	RRID:BDSC_67436
mu2 RNAi - HMJ22920	BDSC	RRID:BDSC_61199
mwh RNAi - HMS00180	BDSC	RRID:BDSC_34862
mxc RNAi - JF01992	BDSC	RRID:BDSC_25970
Naa80 RNAi - 8481R-3	NIG-Fly	NIG 8481R-3
ND-13B RNAi - 6463R-1	NIG-Fly	NIG 6463R-1
ND-13B RNAi - 6463R-2	NIG-Fly	NIG 6463R-2
ND-42 RNAi - 6343R-1	NIG-Fly	NIG 6343R-1
ND-42 RNAi - 6343R-2	NIG-Fly	NIG 6343R-2
ND-42 RNAi - HM05104	BDSC	RRID:BDSC_28894
ND-42 RNAi - HMS00798	BDSC	RRID:BDSC_32998
ND-42 RNAi - HMS00852	BDSC	RRID:BDSC_34526
Neto RNAi - HMJ22918	BDSC	RRID:BDSC_61197
Nfs1 RNAi - HMS00665	BDSC	RRID:BDSC_32877
Npc2b RNAi - 3153R-1	NIG-Fly	NIG 3153R-1
Npc2b RNAi - 3153R-3	NIG-Fly	NIG 3153R-3
Npc2b RNAi - HMS01682	BDSC	RRID:BDSC_38238
Ns2 RNAi - 6501R-3	NIG-Fly	NIG 6501R-3
nudE RNAi - HMS01868	BDSC	RRID:BDSC_38954
Oatp58Da RNAi - 30277R-2	NIG-Fly	NIG 30277R-2
Oatp58Da RNAi - 30277R-3	NIG-Fly	NIG 30277R-3
Oatp58Da RNAi - HMS02844	BDSC	RRID:BDSC_44122
Obp56g RNAi - 13873R-2	NIG-Fly	NIG 13873R-2
Obp56g RNAi - 13873R-3	NIG-Fly	NIG 13873R-3
Obp56i RNAi - HMJ30033	BDSC	RRID:BDSC_62956
Or33a RNAi - HMJ23592	BDSC	RRID:BDSC_61966
Osi21 RNAi - HMJ23686	BDSC	RRID:BDSC_62329
osp RNAi - 3479R-1	NIG-Fly	NIG 3479R-1
osp RNAi - 3479R-2	NIG-Fly	NIG 3479R-2
otk RNAi - HMS01889	BDSC	RRID:BDSC_38973
otp RNAi - 10036R-1	NIG-Fly	NIG 10036R-1
otp RNAi - 10036R-3	NIG-Fly	NIG 10036R-2
p115 RNAi - 1422R-1	NIG-Fly	NIG 1422R-1
p115 RNAi - 1422R-4	NIG-Fly	NIG 1422R-4
p47 RNAi - 1837R-1	NIG-Fly	NIG 1837R-1
p47 RNAi - 1837R-2	NIG-Fly	NIG 1837R-2
Patsas RNAi - 6618R-1	NIG-Fly	NIG 6618R-1
Patsas RNAi - JF01773	BDSC	RRID:BDSC_31218
Pcf11 RNAi - 10228R-1	NIG-Fly	NIG 10228R-1
Pcf11 RNAi - 10228R-4	NIG-Fly	NIG 10228R-4
Pcf11 RNAi - HMS00406	BDSC	RRID:BDSC_32411
Pde11 RNAi - HMS01286	BDSC	RRID:BDSC_34611
Pdf RNAi - JF01820	BDSC	RRID:BDSC_25802
per RNAi - 2647R-1	NIG-Fly	NIG 2647R-1
per RNAi - 2647R-2	NIG-Fly	NIG 2647R-2
per RNAi - HMS02045	BDSC	RRID:BDSC_40878
per RNAi - JF01226	BDSC	RRID:BDSC_31285
per RNAi - JF01452	BDSC	RRID:BDSC_31659
pgc RNAi - HMS00378	BDSC	RRID:BDSC_32386
pgc RNAi - HMS00601	BDSC	RRID:BDSC_33720
PhKgamma RNAi - GL00214	BDSC	RRID:BDSC_35311
phm RNAi - 18414R-1	NIG-Fly	NIG 18414R-1
phm RNAi - 18414R-2	NIG-Fly	NIG 18414R-2
PIG-A RNAi - 6401R-1	NIG-Fly	NIG 6401R-1
PIG-A RNAi - 6401R-2	NIG-Fly	NIG 6401R-2
PIG-A RNAi - HMC03456	BDSC	RRID:BDSC_51882
PIG-ACR70080-KO-kG4	BDSC	RRID:BDSC_94967
PIG-O RNAi - 12263R-1	NIG-Fly	NIG 12263R-1
PIG-O RNAi - 12263R-3	NIG-Fly	NIG 12263R-3
PIG-S RNAi - 13644R-2	NIG-Fly	NIG 13644R-2
pkaap RNAi - 3249R-2	NIG-Fly	NIG 3249R-2
pkaap RNAi - 3249R-3	NIG-Fly	NIG 3249R-3
ple RNAi - JF01813	BDSC	RRID:BDSC_25796
poe RNAi - 14472R-1	NIG-Fly	NIG 14472R-1
poe RNAi - 14472R-3	NIG-Fly	NIG 14472R-3
poe RNAi - HMS00739	BDSC	RRID:BDSC_32945
Ppa RNAi - 9952R-1	NIG-Fly	NIG 9952R-1
Ppa RNAi - 9952R-2	NIG-Fly	NIG 9952R-2
Ppa RNAi - JF01315	BDSC	RRID:BDSC_31357
prg RNAi - 9233R-1	NIG-Fly	NIG 9233R-1
prg RNAi - 9233R-3	NIG-Fly	NIG 9233R-3
prg RNAi - GL00591	BDSC	RRID:BDSC_36631
prg RNAi - HM05040	BDSC	RRID:BDSC_28554
Prosap RNAi - HMS02157	BDSC	RRID:BDSC_40909
Prosap RNAi - JF02596	BDSC	RRID:BDSC_27284
Prx6005CR70208-TG4.2	BDSC	RRID:BDSC_93379
Prx6a RNAi - HMJ23254	BDSC	RRID:BDSC_61362
Prx6b RNAi - 12405R-2	NIG-Fly	NIG 12405R-2
Prx6b RNAi - 12405R-3	NIG-Fly	NIG 12405R-3
Prx6b RNAi - 12896R-1	NIG-Fly	NIG 12896R-1
Prx6b RNAi - 12896R-2	NIG-Fly	NIG 12896R-2
Prx6b RNAi - HMS00500	BDSC	RRID:BDSC_32497
Ptp69D RNAi - HMS01839	BDSC	RRID:BDSC_38370
Ptp69D RNAi - JF03399	BDSC	RRID:BDSC_29462
PVRAP RNAi - 32406R-2	NIG-Fly	NIG 32406R-2
PVRAP RNAi - 32406R-3	NIG-Fly	NIG 32406R-3
qtc RNAi - 14039R-1	NIG-Fly	NIG 14039R-1
qtc RNAi - JF03082	BDSC	RRID:BDSC_28667
Rab10 RNAi - 17060R-2	NIG-Fly	NIG 17060R-2
Rab10 RNAi - 17060R-3	NIG-Fly	NIG 17060R-3
Rab10 RNAi - JF02058	BDSC	RRID:BDSC_26289
Raf RNAi - GL01125	BDSC	RRID:BDSC_41589
Raf RNAi - JF01185	BDSC	RRID:BDSC_31596
Raf RNAi - JF01483	BDSC	RRID:BDSC_31038
RafCR00483-TG4.1	BDSC	RRID:BDSC_79269
Rbcn-3B RNAi - 17766R-2	NIG-Fly	NIG 17766R-2
Rbcn-3B RNAi - 17766R-3	NIG-Fly	NIG 17766R-3
Rbp9 RNAi - 3151R-1	NIG-Fly	NIG 3151R-1
Rbp9 RNAi - 3151R-2	NIG-Fly	NIG 3151R-2
Rbp9 RNAi - GL01167	BDSC	RRID:BDSC_42796
Rbp9 RNAi - JF03084	BDSC	RRID:BDSC_28669
Rcd4 RNAi - 17295R-1	NIG-Fly	NIG 17295R-1
Rcd4 RNAi - 17295R-6	NIG-Fly	NIG 17295R-6
rdx RNAi - 9924R-1	NIG-Fly	NIG 9924R-1
rdx RNAi - 9924R-2	NIG-Fly	NIG 9924R-2
RhoGAP102A RNAi - HMS00309	BDSC	RRID:BDSC_33425
RhoGAPp190 RNAi - JF01520	BDSC	RRID:BDSC_31070
ric8a RNAi - 15797R-1	NIG-Fly	NIG 15797R-1
ric8a RNAi - 15797R-2	NIG-Fly	NIG 15797R-2
ric8a RNAi - HM05121	BDSC	RRID:BDSC_28910
Rint1 RNAi - 8605R-2	NIG-Fly	NIG 8605R-2
rk RNAi - 8930R-1	NIG-Fly	NIG 8930R-1
rk RNAi - 8930R-2	NIG-Fly	NIG 8930R-2
rk RNAi - GD14383	VDRC	VDRC v29931
rk RNAi - JF02678	BDSC	RRID:BDSC_31958
rkCR01651-TG4.2	BDSC	RRID:BDSC_86481
Rnf146 RNAi - 8786R-1	NIG-Fly	NIG 8786R-1
Rnf146 RNAi - 8786R-4	NIG-Fly	NIG 8786R-4
Rnf146 RNAi - HMS02130	BDSC	RRID:BDSC_40882
robo1 RNAi - HMS01517	BDSC	RRID:BDSC_35768
robo1 RNAi - JF01230	BDSC	RRID:BDSC_31287
robo1 RNAi - JF01456	BDSC	RRID:BDSC_31663
rumi RNAi - JF02269	BDSC	RRID:BDSC_26727
Sarm RNAi - 13681R-1	NIG-Fly	NIG 13681R-1
Sarm RNAi - 13681R-3	NIG-Fly	NIG 13681R-3
Sarm RNAi - JF01681	BDSC	RRID:BDSC_31175
sav RNAi - 13831R-1	NIG-Fly	NIG 13831R-1
sav RNAi - 13831R-2	NIG-Fly	NIG 13831R-2
sav RNAi - HMS00760	BDSC	RRID:BDSC_32965
sav RNAi - JF02840	BDSC	RRID:BDSC_28006
SCOT RNAi - HMC03473	BDSC	RRID:BDSC_51899
Secp43 RNAi - HMJ21815	BDSC	RRID:BDSC_57807
Ser RNAi - HMS01179	BDSC	RRID:BDSC_34700
Ser RNAi - JF03140	BDSC	RRID:BDSC_28713
sesB RNAi - 16944R-1	NIG-Fly	NIG 16944R-1
sesB RNAi - HMS01549	BDSC	RRID:BDSC_36661
sesB RNAi - JF01528	BDSC	RRID:BDSC_31077
sesB RNAi - JF01810	BDSC	RRID:BDSC_31230
Setd3 RNAi - 12542R-3	NIG-Fly	NIG 12542R-3
Setd3 RNAi - 12542R-4	NIG-Fly	NIG 12542R-4
Sgf11 RNAi - 13379R-2	NIG-Fly	NIG 13379R-2
Sgf11 RNAi - 13379R-4	NIG-Fly	NIG 13379R-4
sick RNAi - 13960R-4	NIG-Fly	NIG 13960R-4
sick RNAi - 13961R-1	NIG-Fly	NIG 13961R-1
sick RNAi - 13961R-2	NIG-Fly	NIG 13961R-2
sick RNAi - HMC03544	BDSC	RRID:BDSC_53315
sick RNAi - HMJ21480	BDSC	RRID:BDSC_54037
sickMI08398-TG4.0	BDSC	RRID:BDSC_76195
side-III RNAi - 10989R-1	NIG-Fly	NIG 10989R-1
side-III RNAi - 10989R-2	NIG-Fly	NIG 10989R-2
side-III RNAi - 14677R-1	NIG-Fly	NIG 14677R-1
side-III RNAi - 14677R-3	NIG-Fly	NIG 14677R-3
skpE RNAi - 11942R-1	NIG-Fly	NIG 11942R-1
skpE RNAi - 11942R-3	NIG-Fly	NIG 11942R-3
slp1 RNAi - 16738R-1	NIG-Fly	NIG 16738R-1
slp1 RNAi - 16738R-2	NIG-Fly	NIG 16738R-2
slp1 RNAi - HMS01107	BDSC	RRID:BDSC_34633
slp1 RNAi - JF02517	BDSC	RRID:BDSC_29354
Smr RNAi - HMS00842	BDSC	RRID:BDSC_34087
Smr RNAi - HMS00952	BDSC	RRID:BDSC_34528
Smr RNAi - JF02413	BDSC	RRID:BDSC_27068
Smurf RNAi - 4943R-1	NIG-Fly	NIG 4943R-1
Smurf RNAi - 4943R-2	NIG-Fly	NIG 4943R-2
Smurf RNAi - HMS02153	BDSC	RRID:BDSC_40905
Snrk RNAi - GL00097	BDSC	RRID:BDSC_35217
Snx16 RNAi - 6410R-1	NIG-Fly	NIG 6410R-1
Snx16 RNAi - 6410R-2	NIG-Fly	NIG 6410R-2
Snx16 RNAi - HMS01908	BDSC	RRID:BDSC_38992
Snx27 RNAi - HMS01669	BDSC	RRID:BDSC_38225
Socs16D RNAi - HMJ23833	BDSC	RRID:BDSC_62410
Sod3 RNAi - 9027R-2	NIG-Fly	NIG 9027R-2
Sod3 RNAi - 9027R-4	NIG-Fly	NIG 9027R-4
Sos RNAi - HMS00149	BDSC	RRID:BDSC_34833
Sos RNAi - JF01186	BDSC	RRID:BDSC_31597
Sos RNAi - JF01680	BDSC	RRID:BDSC_31174
soti RNAi - HMS02648	BDSC	RRID:BDSC_42955
Sou RNAi - HMJ23451	BDSC	RRID:BDSC_61896
speckCR01510-TG4.0	BDSC	RRID:BDSC_86426
Spn38F RNAi - 9334R-2	NIG-Fly	NIG 9334R-2
Spn38F RNAi - 9334R-3	NIG-Fly	NIG 9334R-3
Spn38F RNAi - GL01214	BDSC	RRID:BDSC_41632
Spt5 RNAi - 7626R-2	NIG-Fly	NIG 7626R-2
Spt5 RNAi - 7626R-3	NIG-Fly	NIG 7626R-3
Spt5 RNAi - HMS00153	BDSC	RRID:BDSC_34837
sqa RNAi - 30004R-1	NIG-Fly	NIG 30004R-1
sqa RNAi - 30004R-3	NIG-Fly	NIG 30004R-3
sqa RNAi - JF02277	BDSC	RRID:BDSC_26735
Srrm1 RNAi - 11274R-1	NIG-Fly	NIG 11274R-1
Srrm1 RNAi - 11274R-3	NIG-Fly	NIG 11274R-3
Srrm1 RNAi - GL00538	BDSC	RRID:BDSC_36578
stv RNAi - 10745R-2	NIG-Fly	NIG 10745R-2
stv RNAi - 10745R-3	NIG-Fly	NIG 10745R-3
stv RNAi - HMJ02221	BDSC	RRID:BDSC_42564
Surf4 RNAi - 6202R-2	NIG-Fly	NIG 6202R-2
Surf4 RNAi - 6202R-3	NIG-Fly	NIG 6202R-3
Surf4CR00280-TG4.0	BDSC	RRID:BDSC_79231
Synd RNAi - 15694R-1	NIG-Fly	NIG 15694R-1
Synd RNAi - 15694R-2	NIG-Fly	NIG 15694R-2
Synd RNAi - JF02607	BDSC	RRID:BDSC_27297
Sys1 RNAi - 11753R-1	NIG-Fly	NIG 11753R-1
Sys1 RNAi - 11753R-3	NIG-Fly	NIG 11753R-3
Tab2 RNAi - JF03353	BDSC	RRID:BDSC_29417
Taldo RNAi - 2827R-2	NIG-Fly	NIG 2827R-2
Taldo RNAi - 2827R-3	NIG-Fly	NIG 2827R-3
tanCR02597-TG4.0	BDSC	RRID:BDSC_93932
Tango13 RNAi - 1573R-2	NIG-Fly	NIG 1573R-2
Tango13 RNAi - 1573R-3	NIG-Fly	NIG 1573R-3
Tango13 RNAi - 15759R-1	NIG-Fly	NIG 15759R-1
Tango13 RNAi - 15759R-2	NIG-Fly	NIG 15759R-2
tara RNAi - 6889R-1	NIG-Fly	NIG 6889R-1
tara RNAi - 6889R-2	NIG-Fly	NIG 6889R-2
tara RNAi - JF01421	BDSC	RRID:BDSC_31634
taraBG01673	BDSC	RRID:BDSC_12805
tau RNAi - HM05101	BDSC	RRID:BDSC_28891
Taz RNAi - JF01564	BDSC	RRID:BDSC_31099
Taz RNAi - JF01748	BDSC	RRID:BDSC_31694
Tbc1d22 RNAi - 5745R-1	NIG-Fly	NIG 5745R-1
Tbc1d22 RNAi - 5745R-3	NIG-Fly	NIG 5745R-3
Tbc1d22 RNAi - HMS00388	BDSC	RRID:BDSC_32394
Tdh RNAi - 5955R-1	NIG-Fly	NIG 5955R-1
Tdh RNAi - 5955R-3	NIG-Fly	NIG 5955R-3
Tdrd3 RNAi - 13472R-1	NIG-Fly	NIG 13472R-1
Tdrd3 RNAi - 13472R-3	NIG-Fly	NIG 13472R-3
Tdrd3 RNAi - GL01047	BDSC	RRID:BDSC_36819
Tgi RNAi - 10741R-1	NIG-Fly	NIG 10741R-1
Tgi RNAi - 10741R-3	NIG-Fly	NIG 10741R-3
Tgi RNAi - 10745R-2	NIG-Fly	NIG 10745R-2
Tgi RNAi - 10745R-3	NIG-Fly	NIG 10745R-3
Tgi RNAi - HMS00981	BDSC	RRID:BDSC_34394
Trl, Tsen34 RNAi - 13470R-1	NIG-Fly	NIG 13470R-1
Trl, Tsen34 RNAi - 13470R-3	NIG-Fly	NIG 13470R-3
Trl, Tsen34 RNAi - 9343R-1	NIG-Fly	NIG 9343R-1
Trl, Tsen34 RNAi - 9343R-2	NIG-Fly	NIG 9343R-2
tth RNAi - HMS02541	BDSC	RRID:BDSC_42849
tws RNAi - 6235R-2	NIG-Fly	NIG 6235R-2
tws RNAi - HMS01578	BDSC	RRID:BDSC_36689
tws RNAi - JF03141	BDSC	RRID:BDSC_28714
Txl RNAi - 5495R-1	NIG-Fly	NIG 5495R-1
Txl RNAi - 5495R-2	NIG-Fly	NIG 5495R-2
Uba5 RNAi - HMS01352	BDSC	RRID:BDSC_34363
UbcE2H RNAi - GLC01776	BDSC	RRID:BDSC_51410
Usp2 RNAi - 14619R-1	NIG-Fly	NIG 14619R-1
Usp2 RNAi - 14619R-3	NIG-Fly	NIG 14619R-3
Usp7 RNAi - HMS01187	BDSC	RRID:BDSC_34708
Vajk1 RNAi - 16886R-3	NIG-Fly	NIG 16886R-3
Vha16-5 RNAi - JF01821	BDSC	RRID:BDSC_25803
Vha68-1 RNAi - HMS02962	BDSC	RRID:BDSC_50726
VhaPPA1-1 RNAi - 7007R-2	NIG-Fly	NIG 7007R-2
VhaPPA1-1 RNAi - 7007R-3	NIG-Fly	NIG 7007R-3
VhaPPA1-2 RNAi - 7026R-2	NIG-Fly	NIG 7026R-2
VhaPPA1-2 RNAi - 7026R-3	NIG-Fly	NIG 7026R-3
Vps39 RNAi - 7146R-1	NIG-Fly	NIG 7146R-1
Vps39 RNAi - 7146R-2	NIG-Fly	NIG 7146R-2
Vps39 RNAi - HMS02438	BDSC	RRID:BDSC_42605
Vps8 RNAi - 10144R-1	NIG-Fly	NIG 10144R-1
Vps8 RNAi - 10144R-2	NIG-Fly	NIG 10144R-2
Vrp1 RNAi - 13503R-1	NIG-Fly	NIG 13503R-1
Vrp1 RNAi - 13503R-2	NIG-Fly	NIG 13503R-2
Vrp1 RNAi - GL00640	BDSC	RRID:BDSC_38201
Vrp1 RNAi - HMS01593	BDSC	RRID:BDSC_36704
w1118	BDSC	RRID:BDSC_3605
wg RNAi - 4889R-3	NIG-Fly	NIG 4889R-3
wg RNAi - 4889R-4	NIG-Fly	NIG 4889R-4
wg RNAi - HMS00794	BDSC	RRID:BDSC_32994
wg RNAi - HMS00844	BDSC	RRID:BDSC_33902
wg RNAi - JF01257	BDSC	RRID:BDSC_31310
wg RNAi - JF01480	BDSC	RRID:BDSC_31249
wts RNAi - 12072R-1	NIG-Fly	NIG 12072R-1
wts RNAi - 12072R-2	NIG-Fly	NIG 12072R-2
wts RNAi - HMS00026	BDSC	RRID:BDSC_34064
wts RNAi - JF02741	BDSC	RRID:BDSC_27662
Yippee RNAi - HMJ21446	BDSC	RRID:BDSC_54020
Yp1 RNAi - 2985R-1	NIG-Fly	NIG 2985R-1
Yp1 RNAi - 2985R-2	NIG-Fly	NIG 2985R-2
ZAP3 RNAi - 2971R-1	NIG-Fly	NIG 2971R-1
ZAP3 RNAi - 2971R-2	NIG-Fly	NIG 2971R-2
ZAP3 RNAi - HMS02701	BDSC	RRID:BDSC_43317
Zw RNAi - HMC03068	BDSC	RRID:BDSC_50667
